# Evolutionary selection of proteins with two folds

**DOI:** 10.1101/2023.01.18.524637

**Authors:** Joseph W. Schafer, Lauren L. Porter

**Affiliations:** National Library of Medicine, National Center for Biotechnology Information, National Institutes of Health, Bethesda, MD 20894, USA; National Heart, Lung, and Blood Institute, Biochemistry and Biophysics Center, National Institutes of Health, Bethesda, MD 20892, USA

**Keywords:** Protein Fold Switching, Coevolutionary Analysis, Protein Evolution, Protein Structure Prediction, Protein Folding, Conformational Diversity

## Abstract

Although most globular proteins fold into a single stable structure^1^, an increasing number have been shown to remodel their secondary and tertiary structures in response to cellular stimuli^2^. State-of-the-art algorithms^3-5^ predict that these fold-switching proteins assume only one stable structure^6,7^, missing their functionally critical alternative folds. Why these algorithms predict a single fold is unclear, but all of them infer protein structure from coevolved amino acid pairs. Here, we hypothesize that coevolutionary signatures are being missed. Suspecting that over-represented single-fold sequences may be masking these signatures, we developed an approach to search both highly diverse protein superfamilies–composed of single-fold and fold-switching variants–and protein subfamilies with more fold-switching variants. This approach successfully revealed coevolution of amino acid pairs uniquely corresponding to both conformations of 56/58 fold-switching proteins from distinct families. Then, using a set of coevolved amino acid pairs predicted by our approach, we successfully biased AlphaFold2^5^ to predict two experimentally consistent conformations of a candidate protein with unsolved structure. The discovery of widespread dual-fold coevolution indicates that fold-switching sequences have been preserved by natural selection, implying that their functionalities provide evolutionary advantage and paving the way for predictions of diverse protein structures from single sequences.
