## Supplementary material for "Evolutionary selection of proteins with two folds": Table S1

### Sheet: Sheet1
PDB A	PDB B	Name	MSA Depth	Neff	L	GMN_QID	MSATR_QID	P-value
1k0n_A	1rk4_A	CLIC1	53571	30669.7	198	14	17	6.03593e-196
2p3v_A	2p3v_D	IMPase	51161	32813.9	248	26	28	1.45492e-235
5jyt_A	4kso_A	KaiB	40770	24766	90	22	41	0
4zrb_C	4zrb_H	Thioesterase	32221	18274.6	126	21	22	3.4955e-59
5tpn_A	1g2c_F	HRSV F	31782	28129.9	40	28	36	2.82951e-53
1jfk_A	2nxq_B	CaBP	28719	17789.4	131	21	25	2.71712e-59
2k0q_A	2lel_A	CopK	28288	24441.6	67	18	22	8.97629e-11
1miq_B	1qs8_B	Proplasmepsin	23159	15978.4	320	20	27	0
1nqd_A	1nqj_B	CBD	22522	19969	113	21	24	3.41694e-64
1x0g_A	1x0g_D	IscA	21882	10482.2	106	31	33	5.65852e-41
4gqc_B	4gqc_C	PrxQ	20175	10909.3	151	23	26	2.60426e-130
2c1u_C	2c1v_B	Cytochrome C Peroxidase	19035	12824.6	308	30	36	4.5543e-320
2uy7_D	5flu_E	papA	18658	13019.7	152	23	28	8.80082e-136
2jmr_A	4j3o_F	fimF	18642	13231.8	150	25	28	1.10249e-68
3low_A	3m1b_F	Beta-2-Microglobulin	17286	9085.68	96	29	38	4.45586e-28
5ond_A	6c6s_D	RfaH	17278	10318.5	160	25	32	1.90093e-129
4pyi_A	4pyj_A	COMT	16360	10138.6	208	22	33	4.55777e-221
4qhf_A	4qhh_A	Selecase	15077	9500.21	101	17	21	1.92425e-46
1jti_A	1ova_A	Ovalbumin	15075	10168.2	372	23	32	0
1mnm_C	1mnm_D	MCM1	14095	5811.16	72	23	26	1.56185e-10
3uyi_A	3v0t_A	Perakine Reductase	13385	6113.73	324	17	19	2.95346e-229
5f3k_A	5f5r_B	hTrap1	11089	5132.3	212	30	34	1.39444e-175
2mwf_A	2nnt_A	amyloid protofilament	11073	6125.02	36	44	46	0.31798
1uxm_K	2nam_A	SOD1	10984	6634.04	149	36	36	3.81822e-205
4aal_A	4aan_A	MacA	10597	6940.65	312	21	26	2.15805e-298
3j7v_G	3j7w_B	Capsid Protein	8922	6322.25	308	11	13	2.23589e-305
3ejh_A	3m7p_A	FN1	8708	4536.29	87	23	31	7.87613e-252
3hde_A	3hdf_A	Lysozyme	8612	5882.29	149	29	36	2.14052e-132
2kxo_A	3r9j_C	MinE	8461	3963.76	83	42	48	2.16743e-33
2axz_A	2grm_B	PrgX	8259	6699.65	301	11	15	4.15986e-285
1kct_A	3t1p_A	Alpha-1-Antitrypsin	8073	4982.43	368	14	22	0
2qqj_A	4qds_A	NRP2	8058	5002.68	166	22	25	1.1981e-216
4twa_A	4ydq_B	PRS	7206	3394.25	477	15	18	0
4xws_D	4y0m_J	OxyR	7202	4156.6	218	18	28	5.69052e-136
3ifa_A	5et5_A	FBP2	6958	3371.98	328	24	30	0
1rep_C	2z9o_B	RepE	6279	4580.34	239	17	21	8.58112e-185
2wcd_X	4phq_A	ClyA	5924	4387.32	289	8	16	1.2422e-187
4n9w_A	4nc9_C	PimA	5794	3989.81	371	17	35	0
3g0h_A	3ews_A	DEAD-box	5478	2520.64	390	16	23	0
4o01_D	4o0p_A	bphP	5427	3552.04	495	12	14	0
1xjt_A	1xju_B	lysa	4800	3397.37	156	18	27	4.14755e-101
2ged_A	1nrj_B	SRP102	4292	2248.14	163	24	37	1.66162e-164
5c1v_A	5c1v_B	CALNA	4206	2071.12	301	13	17	4.54965e-240
1rkp_A	2h44_A	PDE5A1	4117	2732.05	315	16	29	0
2lep_A	4hdd_A	GlpG	4114	3322.23	74	28	37	1.69111e-21
5b3z_A	5bmy_A	hPin1	3871	2402.13	389	8	10	1.6975e-262
2hdm_A	2n54	XCL1	3137	1968.19	68	24	34	3.39265e-30
4rwn_A	4rwq_B	OAS1	2866	1880.43	342	7	26	1.65511e-261
3kuy_A	5c3i_F	Histone H3	2681	1812.17	133	41	31	6.51483e-42
4q79_F	4uv2_D	CsgG	2635	1526.4	250	11	33	3.59758e-174
4dxr_A	4dxt_A	SUN2	2525	1711.31	192	23	36	1.48356e-113
2vfx_L	3gmh_L	Mad2	2501	1622.06	201	12	36	2.40712e-108
1cee_B	2k42_A	WASP	1679	1027.31	56	26	40	7.3081e-46
3zwg_N	4tsy_D	FraC	1198	863.444	170	7	21	5.85476e-97
1zk9_A	3jv6_A	RelB	1121	578.854	99	16	29	2.58565e-49
4jph_B	5hk5_H	Grem2	978	426.783	120	6	17	1.35045e-20
1ebo_E	5fhc_J	GP2	869	496.764	92	8	21	5.20481e-44
1iyt_A	2nao_F	beta-amyloid protein	780	206.63	33	15	19	1.31012e-06
			Not included in analysis					Reason for exclusion (if not shallow MSAs)
2n0a_A	2kkw_A	alpha-synuclein fibril	3353	3045.28	129	20	50	GREMLIN artifacting
2ce7_C	3kds_G	FTSH	10659	3348.09	462	4	4	Too few subfamily alignments
1qom_B	1noc_B	Nos2	1796		367
3l9q_B	4rr2_D	PRIM2	937		480
2a73_B	3l5n_B	Complement C3	606		984
5keq_F	1dzl_A	L1	508		478
1xnt_A	3lqc_A	DNA Repair Protein	370		179
3qy2_A	1qb3_A	CKS1	328		111
4yhd_G	7ahl_E	alpha-Hemolysin	287		10
3tp2_A	5lj3_M	Cwc2	285		215
2bzy_A	2lqw_A	Crk-like Protein	266		299
3t5o_A	4a5w_B	C6	207		911
2kb8_A	6vw2_A	Amylin	155		35
4zt0_C	4cmq_B	cas9	153		1358
4fu4_C	4g0d_Z	Collagenase 3	122		23
1h38_D	1qln_A	RNA Polymerase	136		873
5hmg_A	3ztj_E	Hemagglutinin HA1	125		324
3mee_A	4b3o_B	P51 RT	124		439
5aoe_B	5ly6_B	Pneumolysin	103		467
1wyy_A	5wrg_C	E2 Glycoprotein	91		135
5jzh_G	5jzt_A	Aerolysin	69		421
5ine_A	2mko_A	GPC	59		431
3njq_A	2pbk_A	Orf 17	50		191
3o44_A	1xez_A	Hemolysin	45		458
4h2a_A	3j9c_A	Protective antigen PA-63	42		535
1svf_C	4wsg_C	Fusion Glycoprotein F0	27		461
5ejb_F	1wp8_C	Fusion Glycoprotein F0	26		425
5l35_D	5l35_G	Gene 5 Protein	25		420
5i2m_A	5i2s_A	Glycoprotein G	16		420
6z4u_A	7kdt_B	Orf9b	6		95
4rmb_A	4rmb_B	Srr-1	4		164
3zxg_B	5ec5_P	Lysenin	4		296
4ow6_B	4ae0_A	Diphtheria Toxin	2		533
