## Supplementary material for "Evolutionary selection of proteins with two folds": Table S3

4G9H.pdb
4GVO.pdb
4DN8.PDB
4EZG.PDB
4FFU.PDB
4GWB.PDB
4H0C.pdb
4HF7.pdb
4DDD.pdb
4E94.PDB
2RSD.PDB
4FLE.pdb
4H1H.PDB
4F53.PDB
2LU7.PDB
3SKX.PDB
4G2N.pdb
4FVG.PDB
4HCI.PDB
4HA3.PDB
4G9B.PDB
2LKU.pdb
4GQT.pdb
3VK9.PDB
4EXR.pdb
4GXH.pdb
4AXI.pdb
3SO2.pdb
4EZI.PDB
4HES.pdb
4HN1.pdb
4GIB.PDB
4HCJ.PDB
4H15.PDB
3TJL.PDB
2LTL.PDB
3SBC.pdb
4GAK.PDB
4EFZ.pdb
4GGM.pdb
4B0Z.PDB
4GCM.pdb
2LTM.pdb
2LPM.pdb
4F3W.PDB
4HBZ.pdb
4FC7.PDB
4AU1.pdb
3TNY.pdb
2LZ0.pdb
4F8B.pdb
2LXF.pdb
3U55.pdb
4GCN.PDB
4DH4.pdb
4EWI.pdb
4F0J.PDB
4EGF.pdb
4FFK.pdb
2LUS.PDB
2M0C.pdb
4E0A.PDB
4H51.pdb
4GXW.PDB
4GCO.pdb
4FUR.pdb
4F3Y.PDB
4EVX.PDB
2LUL.PDB
3VNI.PDB
4H3Z.pdb
4GLM.PDB
4F0L.PDB
4B6W.PDB
4ESK.pdb
3VUP.pdb
3ZBH.PDB
4EQB.pdb
4FD7.pdb
4FR9.pdb
4GOT.PDB
4GS5.pdb
4HDE.pdb
4GMK.pdb
4FMT.PDB
2LS8.pdb
4B4O.pdb
4FRY.PDB
2LMV.pdb
4F4F.pdb
4H1S.PDB
2LW1.pdb
4F82.PDB
4G81.pdb
3ZUA.pdb
4G41.pdb
4G0X.pdb
4E15.pdb
2LX7.PDB
4EZB.PDB
4DKW.PDB
4GNR.pdb
4DO8.pdb
2LTD.pdb
3TO5.pdb
4EU1.pdb
4EVU.PDB
4EQ9.pdb
4EXL.pdb
4E6S.PDB
3TNX.pdb
4HAM.PDB
3VM5.PDB
4H3E.PDB
4AXV.PDB
3TYW.pdb
2LW4.PDB
4AVM.PDB
4FD4.PDB
4HC8.pdb
3TUE.PDB
4E2T.PDB
4AZ9.PDB
4AXO.PDB
4GB5.PDB
4FFC.pdb
4EV0.PDB
4EVW.PDB
2LS5.pdb
2LQK.pdb
4AP8.pdb
4FD5.pdb
4EW5.PDB
3VMV.pdb
4G3H.pdb
4GYT.PDB
4EJM.PDB
4G0M.PDB
4HG2.PDB
4AZZ.pdb
4ER9.pdb
2LRQ.PDB
3S9F.PDB
4GYM.PDB
4DZZ.PDB
4GM6.pdb
4F2N.pdb
4EGS.PDB
2LSO.pdb
4GF0.PDB
4EVR.pdb
3VA9.pdb
4EM6.PDB
4GEK.PDB
4G0O.pdb
4HD1.pdb
3STX.pdb
3UTN.pdb
3U7R.pdb
3ROJ.pdb
4EVS.PDB
4HEC.pdb
4H3U.pdb
4GFQ.pdb
4EUO.PDB
3QST.pdb
4F0R.PDB
4FLB.pdb
4F03.PDB
4FOP.PDB
4EVM.pdb
3VGJ.PDB
2LV9.pdb
4GLT.PDB
4H59.PDB
4A25.pdb
4H3O.PDB
4H5F.pdb
4G10.PDB
4GRD.pdb
2LTP.pdb
